# Spatial Patterning Analysis of Cellular Ensembles (SPACE) discovers complex spatial organization at the cell and tissue levels

**DOI:** 10.1101/2023.12.08.570837

**Authors:** Edward C. Schrom, Erin F. McCaffrey, Vivek Sreejithkumar, Andrea J. Radtke, Hiroshi Ichise, Armando Arroyo-Mejias, Emily Speranza, Leanne Arakkal, Nishant Thakur, Spencer Grant, Ronald N. Germain

## Abstract

Spatial patterns of cells and other biological elements drive both physiologic and pathologic processes within tissues. While many imaging and transcriptomic methods document tissue organization, discerning these patterns is challenging, especially when they involve multiple elements in complex arrangements. To address this challenge, we present Spatial Patterning Analysis of Cellular Ensembles (SPACE), an R package for analysis of high-plex spatial data. SPACE is compatible with any data collection modality that records values (i.e., categorical cell/structure types or quantitative expression levels) at fixed spatial coordinates (i.e., 2d pixels or 3d voxels). SPACE detects not only broad patterns of co-occurrence but also context-dependent associations, quantitative gradients and orientations, and other organizational complexities. Via a robust information theoretic framework, SPACE explores all possible ensembles of tissue elements – single elements, pairs, triplets, and so on – and ranks the most strongly patterned ensembles. For single images, rankings reflect patterns that differ from random assortment. For sets of images, rankings reflect patterns that differ across sample groups (e.g., genotypes, treatments, timepoints, etc.). Further tools then thoroughly characterize the nature of each pattern for intuitive interpretation. We validate SPACE and demonstrate its advantages using murine lymph node images for which ground truth has been defined. We then use SPACE to detect new patterns across varied datasets, including tumors and tuberculosis granulomas.
