## Supplemental Table 1 for "Spatial Patterning Analysis of Cellular Ensembles (SPACE) discovers complex spatial organization at the cell and tissue levels"

Name	CD45	IgD	CD3	B220	PD1	CD35	Lyve1	aSMA	CD11c	F480	CD11b	CD4	FoxP3	CD8	CD169	CD31	CD21	Pax5	CD138	NK1.1
CD4_T	1	0	1	0	0	0	0	0	0	0	0	1	0	0	0	0	0	0	0	0
CD8_T	1	0	1	0	0	0	0	0	0	0	0	0	0	1	0	0	0	0	0	0
T_reg	1	0	1	0	0	0	0	0	0	0	0	1	1	0	0	0	0	0	0	0
Tfh	1	0	1	0	1	0	0	0	0	0	0	1	0	0	0	0	0	0	0	0
NK	1	0	0	0	0	0	0	0	0	0	NA	0	0	0	0	0	0	0	0	1
B	1	1	0	1	0	0	0	0	0	0	0	0	0	0	0	0	0	1	0	0
LZ_B	1	0	0	1	NA	1	0	0	0	0	0	0	0	0	0	0	1	1	0	0
DZ_B	1	0	0	1	NA	0	0	0	0	0	0	0	0	0	0	0	1	1	0	0
Plasma	1	0	0	0	0	0	0	0	0	0	0	0	0	0	0	0	0	0	1	0
SS_Mac	1	0	0	0	0	0	0	0	0	0	1	0	0	0	1	0	0	0	0	0
MC_Mac	1	0	0	0	0	0	0	0	0	1	1	0	0	0	0	0	0	0	0	0
MS_Mac	1	0	0	0	0	0	0	0	0	1	1	0	0	0	1	0	0	0	0	0
cDC1	1	0	0	0	0	0	0	0	1	0	0	0	0	1	0	0	0	0	0	0
cDC2	1	0	0	0	0	0	0	0	1	0	1	NA	0	0	0	0	0	0	0	0
Vasc_Endo	0	0	0	0	0	0	0	0	0	0	0	0	0	0	0	1	0	0	0	0
Lymp_Endo	0	0	0	0	0	0	1	0	0	0	0	0	0	0	0	0	0	0	0	0
Fibroblast	0	0	0	0	0	0	0	1	0	0	0	0	0	0	0	0	0	0	0	0
