## Supplemental Table 3 for "Spatial Patterning Analysis of Cellular Ensembles (SPACE) discovers complex spatial organization at the cell and tissue levels"

### Sheet: Sheet1
Feature	Criteria	Interpretation
1	At least 1 ME where CD4+ T cell and CD8+ T cell abundance exceed their tissue-wide averages and are the top two cellular components.	T cell zone
2	Across at least two MEs enriched in CD4+ and CD8+ T cells, CD4+ T cell and CD8+ T cell abundance negatively correlates, moreso than elsewhere.	Opposing gradients of CD4+ vs. CD8+ T cells
3	Across at least two MEs enriched in CD4+ and CD8+ T cells, CD4+ T cell and naïve B cell abundance positively correlates, moreso than elsewhere.	CD4+ T cells preferentially sit nearer to naïve B cells
4	Across at least two MEs enriched in CD4+ and CD8+ T cells, CD8+ T cell and naïve B cell abundance negatively correlates, moreso than elsewhere.	CD8+ T cells preferentially sit farther from naïve B cells
5	Across at least two MEs enriched in CD4+ and CD8+ T cells, cDC1 and cDC2 abundance negatively correlates, moreso than elsewhere.	Opposing gradients of cDC1s vs. cDC2s
6	Across at least two MEs enriched in CD4+ and CD8+ T cells, CD4+ T cell and cDC2 abundance positively correlates, moreso than elsewhere.	CD4+ T cells preferentially sit near cDC2s
7	Across at least two MEs enriched in CD4+ and CD8+ T cells, CD8+ T cell and cDC1 abundance positively correlates, moreso than elsewhere.	CD8+ T cells preferentially sit near cDC1s
8	At least 1 ME where LZ and DZ B cells exceed their tissue-wide average and are the top two cellular components.	Germinal center
9	Across at least two MEs enriched in LZ and DZ B cells, DZ B cell and naïve B cell abundance positively correlates, moreso than elsewhere.	DZ is oriented toward the naïve B follicle
10	Across at least two MEs enriched in LZ and DZ B cells, LZ B cell and naïve B cell abundance negatively correlates, moreso than elsewhere.	LZ is oriented away from the naïve B follicle
